# Discovering Biomarker Proteins and Peptides for Parkinson’s Disease Prognosis Prediction with Machine Learning and Interpretability Methods

**DOI:** 10.1101/2023.05.18.541380

**Authors:** Ho-min Park, Espoir Kabanga, Dongin Moon, Minjae Chung, Jiwon Im, Yujin Kim, Arnout Van Messem, Wesley De Neve

**Author notes:** these authors contributed equally to this work (Dongin Moon, Minjae Chung, Jiwon Im, Yujin Kim).

## Abstract

Parkinson’s disease is a neurodegenerative disorder that affects millions of people worldwide, posing significant challenges for diagnosis and treatment. This study presents a machine learning pipeline for identifying candidate biomarker proteins and peptides from cerebrospinal fluid mass spectrometry (CSF-MS) tests in Parkinson’s disease patients. Our pipeline comprises two main stages: (1) model training using mutual information-based feature selection and five different machine learning regressors and (2) identification of candidate biomarkers by combining three types of interpretability methods. Our regression models demonstrated promising effectiveness in predicting the Movement Disorder Society-Unified Parkinson’s Disease Rating Scale (MDS-UPDRS) scores, with UPDRS-1 receiving the best predictions, followed by UPDRS-3 and UPDRS-2. Furthermore, our pipeline identified 11 proteins and peptides as potential biomarkers for Parkinson’s disease, excluding Levodopa usage which trivially has the most significant impact on the prognosis prediction. Comparisons with four additional pipelines confirmed the effectiveness of our approach in terms of both model performance and biomarker identification. In conclusion, our study presents a comprehensive machine learning pipeline that demonstrates effectiveness in predicting the severity of Parkinson’s disease using CSF-MS tests. Our approach also identifies potential biomarkers, which could aid in the development of new diagnostic tools and treatments for patients with Parkinson’s disease.
