## Supplementary material (1) Machine learning configurations and results for "Discovering Biomarker Proteins and Peptides for Parkinson’s Disease Prognosis Prediction with Machine Learning and Interpretability Methods"

### Sheet: Candidate hyperparameters
	Applied piplines	Model name	Hyperparameters for grid search
	Our pipeline AP-PCA AP-W/O Levodopa AP-Selection	GradientBoostingRegressor	{'learning_rate': [0.01, 0.1, 1],'n_estimators': [50, 100, 150],'max_depth': [3, 5, 7],'min_samples_split': [2, 5, 10],'min_samples_leaf': [1, 2, 4]}
		ElasticNet	{'alpha': [0.01, 0.1, 1.0],'l1_ratio': [0.1, 0.5, 0.9],'max_iter': [10000, 15000]}
		SGDRegressor	{'loss': ['squared_loss', 'huber', 'epsilon_insensitive'],'penalty': ['none', 'l1', 'l2'],'alpha': [ 0.001, 0.01, 0.1],'l1_ratio': [0.3, 0.5, 0.7],'max_iter': [1000, 5000],'tol': [1e-3, 1e-4]}
		BayesianRidge	{'alpha_1': [1e-6, 1e-5, 1e-4],'alpha_2': [1e-6, 1e-5, 1e-4],'lambda_1': [1e-6, 1e-5, 1e-4],'lambda_2': [1e-6, 1e-5, 1e-4],'tol': [1e-3, 1e-4, 1e-5],'n_iter': [100, 300, 500]}
		DecisionTreeRegressor	{'max_depth': [2, 5, 10, 20, None],'min_samples_split': [2, 5, 10],'min_samples_leaf': [1, 2, 4],'max_features': ['auto', 'sqrt', 'log2']}
		LinearRegression	No hyperparameter applied
	AP-Multivariate	ElasticNet	{'alpha': [0.01, 0.1, 1.0],'l1_ratio': [0.1, 0.5, 0.9],'max_iter': [10000, 15000]}
		DecisionTreeRegressor	{'max_depth': [2, 5, 10, 20, None],'min_samples_split': [2, 5, 10],'min_samples_leaf': [1, 2, 4],'max_features': [None, 'sqrt', 'log2']}
		LinearRegression	No hyperparameter applied
	AP-DNN	DNN	{ 'layers': [[100, 50], [80, 50], [50,30] ,[30, 30], [100, 80, 80], [80, 80, 50], [80, 50, 50]], # Number of neurons in each hidden layer 'learning_rate': [1e-3], # Learning rate for optimizer, 'dropout': [0.5], # Dropout rate for regularization}

### Sheet: Results
	Pipeline name (Average SMAPE - from UPDRS 1 to 3)	Time intervals and features		Best SMAPE				Best scored model				Best models' hyperparameters
		T plus	Feature	updrs_1	updrs_2	updrs_3	updrs_4	updrs_1	updrs_2	updrs_3	updrs_4	updrs_1	updrs_2	updrs_3	updrs_4
	Our pipeline (100.39)	0	129 + 3 Levodopa	65.86	94.14	86.66	158.11	DecisionTreeRegressor	GradientBoostingRegressor	ElasticNet	DecisionTreeRegressor	{'max_depth': 2| 'max_features': None| 'min_samples_leaf': 4| 'min_samples_split': 2}	{'learning_rate': 0.01| 'max_depth': 3| 'min_samples_leaf': 1| 'min_samples_split': 10| 'n_estimators': 150}	{'alpha': 1.0| 'l1_ratio': 0.9| 'max_iter': 10000}	{'max_depth': 20| 'max_features': None| 'min_samples_leaf': 2| 'min_samples_split': 10}
		6	129 + 3 Levodopa	60.18	59.2	53.08	185.07	GradientBoostingRegressor	ElasticNet	ElasticNet	DecisionTreeRegressor	{'learning_rate': 0.01| 'max_depth': 3| 'min_samples_leaf': 4| 'min_samples_split': 2| 'n_estimators': 50}	{'alpha': 1.0| 'l1_ratio': 0.9| 'max_iter': 10000}	{'alpha': 1.0| 'l1_ratio': 0.5| 'max_iter': 10000}	{'max_depth': 5| 'max_features': None| 'min_samples_leaf': 1| 'min_samples_split': 5}
		12	129 + 3 Levodopa	64.69	92.24	85.5	148.27	GradientBoostingRegressor	GradientBoostingRegressor	GradientBoostingRegressor	DecisionTreeRegressor	{'learning_rate': 0.01| 'max_depth': 3| 'min_samples_leaf': 4| 'min_samples_split': 10| 'n_estimators': 150}	{'learning_rate': 0.01| 'max_depth': 3| 'min_samples_leaf': 2| 'min_samples_split': 2| 'n_estimators': 100}	{'learning_rate': 0.1| 'max_depth': 5| 'min_samples_leaf': 2| 'min_samples_split': 10| 'n_estimators': 50}	{'max_depth': 20| 'max_features': None| 'min_samples_leaf': 1| 'min_samples_split': 2}
		24	129 + 3 Levodopa	64.34	92.34	85.35	158.18	GradientBoostingRegressor	GradientBoostingRegressor	GradientBoostingRegressor	DecisionTreeRegressor	{'learning_rate': 0.01| 'max_depth': 3| 'min_samples_leaf': 2| 'min_samples_split': 2| 'n_estimators': 150}	{'learning_rate': 0.01| 'max_depth': 3| 'min_samples_leaf': 4| 'min_samples_split': 10| 'n_estimators': 100}	{'learning_rate': 0.1| 'max_depth': 3| 'min_samples_leaf': 1| 'min_samples_split': 5| 'n_estimators': 50}	{'max_depth': 5| 'max_features': None| 'min_samples_leaf': 1| 'min_samples_split': 2}
	AP-Multivariate (101.33)	0	129 + 3 Levodopa	63.93	79.92	78.65	177.58	DecisionTreeRegressor				{'max_depth': 2| 'max_features': 'log2'| 'min_samples_leaf': 4| 'min_samples_split': 2}
		6	129 + 3 Levodopa	76.07	72.08	57.26	194.72	DecisionTreeRegressor				{'max_depth': 5| 'max_features': 'log2'| 'min_samples_leaf': 2| 'min_samples_split': 5}
		12	129 + 3 Levodopa	61.07	94.5	84.78	159.84	DecisionTreeRegressor				{'max_depth': 10| 'max_features': None| 'min_samples_leaf': 2| 'min_samples_split': 10}
		24	129 + 3 Levodopa	63.87	91.69	88.24	156.42	DecisionTreeRegressor				{'max_depth': 2| 'max_features': 'log2'| 'min_samples_leaf': 2| 'min_samples_split': 5}
	AP-PCA (101.59)	0	PCA (10 dimensions)	66.07	93.88	85.77	151.2	DecisionTreeRegressor	GradientBoostingRegressor	GradientBoostingRegressor	DecisionTreeRegressor	{'max_depth': 2| 'max_features': 'sqrt'| 'min_samples_leaf': 1| 'min_samples_split': 2}	{'learning_rate': 0.01| 'max_depth': 3| 'min_samples_leaf': 1| 'min_samples_split': 2| 'n_estimators': 150}	{'learning_rate': 0.1| 'max_depth': 3| 'min_samples_leaf': 2| 'min_samples_split': 10| 'n_estimators': 50}	{'max_depth': 10| 'max_features': 'sqrt'| 'min_samples_leaf': 2| 'min_samples_split': 10}
		6	PCA (10 dimensions)	58.89	58.48	52.36	183.38	DecisionTreeRegressor	BayesianRidge	BayesianRidge	DecisionTreeRegressor	{'max_depth': 2| 'max_features': 'sqrt'| 'min_samples_leaf': 1| 'min_samples_split': 5}	{'alpha_1': 0.0001| 'alpha_2': 1e-06| 'lambda_1': 1e-06| 'lambda_2': 0.0001| 'n_iter': 100| 'tol': 0.001}	{'alpha_1': 0.0001| 'alpha_2': 1e-06| 'lambda_1': 1e-06| 'lambda_2': 1e-06| 'n_iter': 100| 'tol': 0.001}	{'max_depth': 10| 'max_features': 'sqrt'| 'min_samples_leaf': 1| 'min_samples_split': 2}
		12	PCA (10 dimensions)	65.67	94.01	87.54	146.65	GradientBoostingRegressor	GradientBoostingRegressor	ElasticNet	DecisionTreeRegressor	{'learning_rate': 0.01| 'max_depth': 3| 'min_samples_leaf': 4| 'min_samples_split': 10| 'n_estimators': 150}	{'learning_rate': 0.01| 'max_depth': 3| 'min_samples_leaf': 4| 'min_samples_split': 2| 'n_estimators': 100}	{'alpha': 0.1| 'l1_ratio': 0.5| 'max_iter': 10000}	{'max_depth': 10| 'max_features': None| 'min_samples_leaf': 1| 'min_samples_split': 10}
		24	PCA (10 dimensions)	66.95	94.56	90.17	149.04	GradientBoostingRegressor	GradientBoostingRegressor	GradientBoostingRegressor	DecisionTreeRegressor	{'learning_rate': 0.01| 'max_depth': 3| 'min_samples_leaf': 4| 'min_samples_split': 2| 'n_estimators': 150}	{'learning_rate': 0.01| 'max_depth': 3| 'min_samples_leaf': 1| 'min_samples_split': 5| 'n_estimators': 50}	{'learning_rate': 0.1| 'max_depth': 7| 'min_samples_leaf': 4| 'min_samples_split': 2| 'n_estimators': 50}	{'max_depth': 10| 'max_features': None| 'min_samples_leaf': 1| 'min_samples_split': 5}
	AP-W/O Levodopa (104.67)	0	129	70.24	96.98	89.62	179.82	GradientBoostingRegressor	GradientBoostingRegressor	ElasticNet	DecisionTreeRegressor	{'learning_rate': 0.01| 'max_depth': 3| 'min_samples_leaf': 1| 'min_samples_split': 10| 'n_estimators': 100}	{'learning_rate': 0.01| 'max_depth': 3| 'min_samples_leaf': 4| 'min_samples_split': 10| 'n_estimators': 100}	{'alpha': 1.0| 'l1_ratio': 0.5| 'max_iter': 10000}	{'max_depth': None| 'max_features': 'sqrt'| 'min_samples_leaf': 1| 'min_samples_split': 5}
		6	129	60.2	59.2	53.07	166.39	GradientBoostingRegressor	ElasticNet	ElasticNet	DecisionTreeRegressor	{'learning_rate': 0.01| 'max_depth': 3| 'min_samples_leaf': 4| 'min_samples_split': 2| 'n_estimators': 50}	{'alpha': 1.0| 'l1_ratio': 0.9| 'max_iter': 10000}	{'alpha': 1.0| 'l1_ratio': 0.5| 'max_iter': 10000}	{'max_depth': 5| 'max_features': 'sqrt'| 'min_samples_leaf': 2| 'min_samples_split': 5}
		12	129	67.74	96.55	90.38	171.73	GradientBoostingRegressor	ElasticNet	ElasticNet	DecisionTreeRegressor	{'learning_rate': 0.01| 'max_depth': 3| 'min_samples_leaf': 1| 'min_samples_split': 5| 'n_estimators': 150}	{'alpha': 1.0| 'l1_ratio': 0.1| 'max_iter': 10000}	{'alpha': 1.0| 'l1_ratio': 0.1| 'max_iter': 10000}	{'max_depth': 20| 'max_features': 'log2'| 'min_samples_leaf': 1| 'min_samples_split': 2}
		24	129	68.82	96.28	92.95	166.33	GradientBoostingRegressor	GradientBoostingRegressor	ElasticNet	DecisionTreeRegressor	{'learning_rate': 0.01| 'max_depth': 7| 'min_samples_leaf': 1| 'min_samples_split': 10| 'n_estimators': 100}	{'learning_rate': 0.01| 'max_depth': 3| 'min_samples_leaf': 1| 'min_samples_split': 10| 'n_estimators': 50}	{'alpha': 1.0| 'l1_ratio': 0.1| 'max_iter': 10000}	{'max_depth': None| 'max_features': 'log2'| 'min_samples_leaf': 1| 'min_samples_split': 5}
	AP-DNN (107.62)	0	129 + 3 Levodopa	70.77	85.41	81.87	166.2	DNN	DNN	DNN	DNN	{'dropout': 0.5| 'layers': [100| 50]| 'learning_rate': 0.001}	{'dropout': 0.5| 'layers': [100| 50]| 'learning_rate': 0.001}	{'dropout': 0.5| 'layers': [100| 50]| 'learning_rate': 0.001}	{'dropout': 0.5| 'layers': [100| 50]| 'learning_rate': 0.001}
		6	129 + 3 Levodopa	69.74	76.07	74.45	194.81	DNN	DNN	DNN	DNN	{'dropout': 0.5| 'layers': [80| 50]| 'learning_rate': 0.001}	{'dropout': 0.5| 'layers': [80| 50| 50]| 'learning_rate': 0.001}	{'dropout': 0.5| 'layers': [80| 50| 50]| 'learning_rate': 0.001}	{'dropout': 0.5| 'layers': [80| 50| 50]| 'learning_rate': 0.001}
		12	129 + 3 Levodopa	65.6	85.94	90.52	144.56	DNN	DNN	DNN	DNN	{'dropout': 0.5| 'layers': [100| 50]| 'learning_rate': 0.001}	{'dropout': 0.5| 'layers': [100| 50]| 'learning_rate': 0.001}	{'dropout': 0.5| 'layers': [100| 50]| 'learning_rate': 0.001}	{'dropout': 0.5| 'layers': [100| 50]| 'learning_rate': 0.001}
		24	129 + 3 Levodopa	72.48	98.76	96.98	162.97	DNN	DNN	DNN	DNN	{'dropout': 0.5| 'layers': [30| 30]| 'learning_rate': 0.001}	{'dropout': 0.5| 'layers': [100| 50]| 'learning_rate': 0.001}	{'dropout': 0.5| 'layers': [80| 50]| 'learning_rate': 0.001}	{'dropout': 0.5| 'layers': [80| 50| 50]| 'learning_rate': 0.001}
	AP-Selection - Protein only (100.56)	0	227 (Protein only) + 3 Levodopa	65.94	94.69	86.64	155.91	DecisionTreeRegressor	GradientBoostingRegressor	ElasticNet	DecisionTreeRegressor	{'max_depth': 2| 'max_features': None| 'min_samples_leaf': 1| 'min_samples_split': 2}	{'learning_rate': 0.01| 'max_depth': 3| 'min_samples_leaf': 1| 'min_samples_split': 10| 'n_estimators': 150}	{'alpha': 1.0| 'l1_ratio': 0.9| 'max_iter': 10000}	{'max_depth': 20| 'max_features': None| 'min_samples_leaf': 4| 'min_samples_split': 2}
		6	227 (Protein only) + 3 Levodopa	61.3	59.58	53.21	178.78	BayesianRidge	ElasticNet	GradientBoostingRegressor	DecisionTreeRegressor	{'alpha_1': 1e-06| 'alpha_2': 0.0001| 'lambda_1': 0.0001| 'lambda_2': 1e-06| 'n_iter': 100| 'tol': 1e-05}	{'alpha': 1.0| 'l1_ratio': 0.5| 'max_iter': 10000}	{'learning_rate': 0.01| 'max_depth': 3| 'min_samples_leaf': 1| 'min_samples_split': 10| 'n_estimators': 100}	{'max_depth': 5| 'max_features': None| 'min_samples_leaf': 1| 'min_samples_split': 5}
		12	227 (Protein only) + 3 Levodopa	65.4	92.03	86.77	157.22	GradientBoostingRegressor	GradientBoostingRegressor	ElasticNet	DecisionTreeRegressor	{'learning_rate': 0.01| 'max_depth': 7| 'min_samples_leaf': 4| 'min_samples_split': 2| 'n_estimators': 100}	{'learning_rate': 0.01| 'max_depth': 3| 'min_samples_leaf': 2| 'min_samples_split': 10| 'n_estimators': 100}	{'alpha': 1.0| 'l1_ratio': 0.9| 'max_iter': 10000}	{'max_depth': 5| 'max_features': None| 'min_samples_leaf': 1| 'min_samples_split': 2}
		24	227 (Protein only) + 3 Levodopa	63.77	91.95	83.82	153.11	DecisionTreeRegressor	GradientBoostingRegressor	GradientBoostingRegressor	DecisionTreeRegressor	{'max_depth': 2| 'max_features': None| 'min_samples_leaf': 4| 'min_samples_split': 2}	{'learning_rate': 0.01| 'max_depth': 3| 'min_samples_leaf': 2| 'min_samples_split': 10| 'n_estimators': 150}	{'learning_rate': 0.1| 'max_depth': 5| 'min_samples_leaf': 2| 'min_samples_split': 2| 'n_estimators': 50}	{'max_depth': 20| 'max_features': None| 'min_samples_leaf': 4| 'min_samples_split': 10}
	AP-Selection - Peptide only (100.77)	0	965 (Peptide only) + 3 Levodopa	67.01	94.56	86.49	155.94	DecisionTreeRegressor	GradientBoostingRegressor	ElasticNet	DecisionTreeRegressor	{'max_depth': 2| 'max_features': None| 'min_samples_leaf': 4| 'min_samples_split': 2}	{'learning_rate': 0.01| 'max_depth': 5| 'min_samples_leaf': 4| 'min_samples_split': 10| 'n_estimators': 100}	{'alpha': 1.0| 'l1_ratio': 0.9| 'max_iter': 10000}	{'max_depth': None| 'max_features': None| 'min_samples_leaf': 1| 'min_samples_split': 2}
		6	965 (Peptide only) + 3 Levodopa	60.72	59.16	52.23	172.12	GradientBoostingRegressor	BayesianRidge	BayesianRidge	DecisionTreeRegressor	{'learning_rate': 0.01| 'max_depth': 3| 'min_samples_leaf': 4| 'min_samples_split': 10| 'n_estimators': 50}	{'alpha_1': 1e-06| 'alpha_2': 0.0001| 'lambda_1': 0.0001| 'lambda_2': 1e-06| 'n_iter': 500| 'tol': 1e-05}	{'alpha_1': 1e-06| 'alpha_2': 0.0001| 'lambda_1': 0.0001| 'lambda_2': 1e-06| 'n_iter': 300| 'tol': 1e-05}	{'max_depth': 5| 'max_features': None| 'min_samples_leaf': 2| 'min_samples_split': 2}
		12	965 (Peptide only) + 3 Levodopa	66.12	92.18	86.67	152.08	GradientBoostingRegressor	GradientBoostingRegressor	GradientBoostingRegressor	DecisionTreeRegressor	{'learning_rate': 0.01| 'max_depth': 5| 'min_samples_leaf': 1| 'min_samples_split': 5| 'n_estimators': 100}	{'learning_rate': 0.01| 'max_depth': 3| 'min_samples_leaf': 4| 'min_samples_split': 10| 'n_estimators': 100}	{'learning_rate': 0.1| 'max_depth': 5| 'min_samples_leaf': 2| 'min_samples_split': 10| 'n_estimators': 150}	{'max_depth': 20| 'max_features': None| 'min_samples_leaf': 4| 'min_samples_split': 10}
		24	965 (Peptide only) + 3 Levodopa	65.23	91.71	84.9	157.65	GradientBoostingRegressor	GradientBoostingRegressor	GradientBoostingRegressor	DecisionTreeRegressor	{'learning_rate': 0.01| 'max_depth': 7| 'min_samples_leaf': 2| 'min_samples_split': 5| 'n_estimators': 100}	{'learning_rate': 0.01| 'max_depth': 3| 'min_samples_leaf': 4| 'min_samples_split': 2| 'n_estimators': 150}	{'learning_rate': 0.1| 'max_depth': 5| 'min_samples_leaf': 1| 'min_samples_split': 2| 'n_estimators': 50}	{'max_depth': 20| 'max_features': None| 'min_samples_leaf': 1| 'min_samples_split': 10}
	AP-Selection- All (100.76)	0	1192 (All) + 3 Levodopa	65.97	94.59	86.48	153.81	DecisionTreeRegressor	GradientBoostingRegressor	ElasticNet	DecisionTreeRegressor	{'max_depth': 2| 'max_features': None| 'min_samples_leaf': 4| 'min_samples_split': 2}	{'learning_rate': 0.01| 'max_depth': 3| 'min_samples_leaf': 4| 'min_samples_split': 2| 'n_estimators': 100}	{'alpha': 1.0| 'l1_ratio': 0.9| 'max_iter': 10000}	{'max_depth': 10| 'max_features': None| 'min_samples_leaf': 1| 'min_samples_split': 2}
		6	1192 (All) + 3 Levodopa	61.02	59.46	52.53	180.3	DecisionTreeRegressor	BayesianRidge	BayesianRidge	DecisionTreeRegressor	{'max_depth': 2| 'max_features': 'sqrt'| 'min_samples_leaf': 4| 'min_samples_split': 2}	{'alpha_1': 1e-06| 'alpha_2': 0.0001| 'lambda_1': 0.0001| 'lambda_2': 1e-06| 'n_iter': 300| 'tol': 1e-05}	{'alpha_1': 1e-06| 'alpha_2': 0.0001| 'lambda_1': 0.0001| 'lambda_2': 1e-06| 'n_iter': 300| 'tol': 1e-05}	{'max_depth': 5| 'max_features': None| 'min_samples_leaf': 2| 'min_samples_split': 2}
		12	1192 (All) + 3 Levodopa	65.64	92.23	86.87	156.93	DecisionTreeRegressor	GradientBoostingRegressor	DecisionTreeRegressor	DecisionTreeRegressor	{'max_depth': 2| 'max_features': None| 'min_samples_leaf': 4| 'min_samples_split': 2}	{'learning_rate': 0.01| 'max_depth': 3| 'min_samples_leaf': 2| 'min_samples_split': 10| 'n_estimators': 100}	{'max_depth': 2| 'max_features': None| 'min_samples_leaf': 1| 'min_samples_split': 2}	{'max_depth': 5| 'max_features': None| 'min_samples_leaf': 1| 'min_samples_split': 5}
		24	1192 (All) + 3 Levodopa	64.82	91.95	85.34	158.3	GradientBoostingRegressor	GradientBoostingRegressor	GradientBoostingRegressor	DecisionTreeRegressor	{'learning_rate': 0.01| 'max_depth': 7| 'min_samples_leaf': 2| 'min_samples_split': 2| 'n_estimators': 100}	{'learning_rate': 0.01| 'max_depth': 3| 'min_samples_leaf': 1| 'min_samples_split': 2| 'n_estimators': 150}	{'learning_rate': 0.1| 'max_depth': 3| 'min_samples_leaf': 1| 'min_samples_split': 5| 'n_estimators': 50}	{'max_depth': 5| 'max_features': None| 'min_samples_leaf': 4| 'min_samples_split': 2}
