## Supplementary material (2) Summary of important Proteins and Peptides for "Discovering Biomarker Proteins and Peptides for Parkinson’s Disease Prognosis Prediction with Machine Learning and Interpretability Methods"

### Sheet: Overview
	Feature name	Uniprot ID	Description	Abbreviation	Alzheimer's Disease	Cancer	Supporting materials
	Q06481	Q06481	Amyloid beta precursor like protein 2	APLP2	O	O	Novel neuritic clusters with accumulations of amyloid precursor protein and amyloid precursor-like protein 2 immunoreactivity in brain regions damaged by thiamine deficiency. - PMC (nih.gov)
	AVSEKEVDSGNDIYGNPIKR	P16035	Metalloproteinase inhibitor 2	TIMP-2	O	O	Increased plasma levels of matrix metalloproteinase-9 in patients with Alzheimer’s disease - ScienceDirect
	ISYGNDALMPSLTETK	P05067	Amyloid-beta precursor protein	APP	O	O	Amyloid-beta precursor protein processing in neurodegeneration - ScienceDirect
	P04433	P04433	Immunoglobulin kappa variable 3-11	IGKV3-11	X	O	A murine Ig light chain transgene reveals IGKV3 gene contributions to anti-collagen types IV and II specificities - PMC (nih.gov)
	TPLGDTTHTCPR	P01860	Immunoglobulin heavy constant gamma 3	IGHG3	O	O	Whole exome sequencing study identifies novel rare and common Alzheimer’s-Associated variants involved in immune response and transcriptional regulation | Molecular Psychiatry (nature.com)
	NLQPASEYTVSLVAIKGNQESPK	P02751	Fibronectin	FN1	O	O	Molecular Status of Plasma Fibronectin as an Additional Biomarker for Assessment of Alzheimer’s Dementia Risk - Abstract - Dementia and Geriatric Cognitive Disorders 2009, Vol. 28, No. 4 - Karger Publishers
	LQDLYSIVR	P39060	Collagen alpha-1(XVIII) chain	COL18A1	X	O	Altered expression of angiogenesis-related placental genes in pre-eclampsia associated with intrauterine growth restriction: Gynecological Endocrinology: Vol 23, No 6 (tandfonline.com)
	FSGTWYAMAK	P02753	Retinol-binding protein 4	RBP4	O	O	Susceptibility to diet-induced obesity and glucose intolerance in the APP SWE/PSEN1 A246E mouse model of Alzheimer’s disease is associated with increased brain levels of protein tyrosine phosphatase 1B (PTP1B) and retinol-binding protein 4 (RBP4), and basal phosphorylation of S6 ribosomal protein | SpringerLink
	CFSGQCISK	P10643	Complement component C7	C7	O	O	Complement C7 is a novel risk gene for Alzheimer's disease in Han Chinese | National Science Review | Oxford Academic (oup.com)
	LIADLGSTSITNLGFR	Q92520	Protein FAM3C	FAM3C	O	O	FAM3C: an emerging biomarker and potential therapeutic target for cancer | Biomarkers in Medicine (futuremedicine.com)
	TLLSNLEEAKK	P10909	Clusterin	CLU	O	O	Association of Plasma Clusterin Concentration With Severity, Pathology, and Progression in Alzheimer Disease | Dementia and Cognitive Impairment | JAMA Psychiatry | JAMA Network
	*Alzheimer's Disease: An "O" denotes a protein associated with Alzheimer's disease, a neurodegenerative disorder.
	*Cancer: An "O" signifies a protein related to cancer.
	*For further information and detailed descriptions of each feature, please refer to the addtional information link.
	Supplemntary: Link

### Sheet: All rankings
	Feature_name	Built_in	PFI	SHAP	Average rank
	upd23b_No	1	1	1	1
	Q06481	10	5	3	6
	AVSEKEVDSGNDIYGNPIKR	12	6	4	7.33333
	ISYGNDALMPSLTETK	11	11	10	10.6667
	P04433	7	8	18	11
	TPLGDTTHTC(UniMod_4)PR	35	2	7	14.6667
	NLQPASEYTVSLVAIKGNQESPK	23	15	16	18
	LQDLYSIVR	54	3	2	19.6667
	FSGTWYAMAK	8	12	45	21.6667
	C(UniMod_4)FSGQC(UniMod_4)ISK	6	24	35	21.6667
	LIADLGSTSITNLGFR	19	25	22	22
	TLLSNLEEAKK	45	14	8	22.3333
	IMNGEADAMSLDGGFVYIAGK	9	20	40	23
	NFPPSQDASGDLYTTSSQLTLPATQC(UniMod_4)LAGK	3	10	56	23
	LEEQAQQIR	65	4	5	24.6667
	DASGVTFTWTPSSGK	64	9	6	26.3333
	LGADMEDVC(UniMod_4)GR	39	18	23	26.6667
	P01019	5	19	59	27.6667
	P51884	56	16	13	28.3333
	C(UniMod_4)RDQLPYIC(UniMod_4)QFGIV	17	21	52	30
	P05060	13	30	50	31
	RLEGQEEEEDNRDSSMK	24	46	24	31.3333
	GYPGVQAPEDLEWER	14	43	38	31.6667
	AYQGVAAPFPK	4	22	70	32
	NWGLGGHAFC(UniMod_4)R	51	31	14	32
	upd23b_Off	2	7	89	32.6667
	GSPAINVAVHVFRK	26	26	48	33.3333
	LVWEEAMSR	72	13	17	34
	Q13332	37	45	30	37.3333
	P06727	48	27	43	39.3333
	LC(UniMod_4)MAALK	55	40	25	40
	P01009	16	35	73	41.3333
	QALPQVR	32	29	67	42.6667
	O00533	18	41	71	43.3333
	Q99829	33	28	74	45
	NANTFISPQQR	22	56	57	45
	SDVVYTDWKK	104	17	15	45.3333
	Q96PD5	21	32	89	47.3333
	MGNFPWQVFTNIHGR	27	55	60	47.3333
	RLEAGDHPVELLAR	42	54	47	47.6667
	SMEQNGPGLEYR	66	23	55	48
	AKLEEQAQQIR	105	33	9	49
	ILEVVNQIQDEER	91	38	19	49.3333
	VFNTPEGVPSAPSSLK	58	62	31	50.3333
	TVAAPSVFIFPPSDEQLK	60	60	33	51
	P14618	86	39	28	51
	P61916	100	42	12	51.3333
	P16152	102	34	20	52
	GNPEPTFSWTK	31	37	89	52.3333
	EDC(UniMod_4)NELPPRR	57	36	64	52.3333
	P13591	103	44	11	52.6667
	VNGSPVDNHPFAGDVVFPR	15	57	89	53.6667
	P01857	74	59	29	54
	NPDSSTTGPWC(UniMod_4)YTTDPTVR	20	53	89	54
	P05546	30	63	72	55
	LEPGQQEEYYR	78	49	39	55.3333
	SSGLVSNAPGVQIR	94	52	21	55.6667
	P02787	25	58	89	57.3333
	VEPLRAELQEGAR	41	74	58	57.6667
	FSGSNSGNTATLTISR	76	67	34	59
	SNAQGIDLNR	97	48	32	59
	GGSTSYGTGSETESPR	28	65	89	60.6667
	Q08380	47	66	69	60.6667
	SC(UniMod_4)SPELQQK	107	50	26	61
	YPGPQAEGDSEGLSQGLVDREK	29	68	89	62
	HSIFTPETNPR	49	64	76	63
	GLVSWGNIPC(UniMod_4)GSK	38	73	78	63
	AGKEPGLQIWR	62	91	36	63
	QKWEAEPVYVQR	81	71	42	64.6667
	SSQGGSLPSEEK	83	84	27	64.6667
	Q12907	98	47	49	64.6667
	C(UniMod_4)KPVNTFVHEPLVDVQNVC(UniMod_4)FQEK	106	51	37	64.6667
	P16035	61	83	54	66
	IEIPSSVQQVPTIIK	34	76	89	66.3333
	VSTLPAITLK	79	69	51	66.3333
	LLDSLPSDTR	36	77	89	67.3333
	C(UniMod_4)SYTEDAQC(UniMod_4)IDGTIEVPK	70	61	75	68.6667
	O94919	43	75	89	69
	SSALDMENFR	92	70	46	69.3333
	ITYGETGGNSPVQEFTVPGSK	75	87	53	71.6667
	IYISGMAPR	46	82	89	72.3333
	VHTEC(UniMod_4)C(UniMod_4)HGDLLEC(UniMod_4)ADDRADLAK	50	78	89	72.3333
	upd23b_On	40	90	89	73
	Q9NQ79	99	80	41	73.3333
	NSVIKVPMMNSK	44	89	89	74
	DLLFRDDTVC(UniMod_4)LAK	68	72	83	74.3333
	AAFGQGSGPIMLDEVQC(UniMod_4)TGTEASLADC(UniMod_4)K	67	96	66	76.3333
	LVDKFLEDVKK	52	88	89	76.3333
	MVQEQC(UniMod_4)C(UniMod_4)HSQLEELHC(UniMod_4)ATGISLANEQDR	82	86	63	77
	P01860	110	81	44	78.3333
	LQAEAFQAR	53	93	89	78.3333
	P80748	77	79	81	79
	P08603	63	92	89	81.3333
	KTLLSNLEEAK	59	98	89	82
	SRYPVC(UniMod_4)GSDGTTYPSGC(UniMod_4)QLR	108	85	62	85
	P39060	93	97	68	86
	VC(UniMod_4)PFAGILENGAVR	69	100	89	86
	RGYQLSDVDGVTC(UniMod_4)EDIDEC(UniMod_4)ALPTGGHIC(UniMod_4)SYR	71	99	89	86.3333
	C(UniMod_4)PNPPVQENFDVNK	87	95	80	87.3333
	TLLSNLEEAK	73	101	89	87.6667
	C(UniMod_4)C(UniMod_4)TESLVNR	109	94	61	88
	RPGGEPSPEGTTGQSYNQYSQR	88	106	77	90.3333
	NFPSPVDAAFR	80	102	89	90.3333
	VTGVVLFR	90	105	79	91.3333
	Q9BY67	84	110	89	94.3333
	ISLPESLK	89	107	89	95
	VHKEDDGVPVIC(UniMod_4)QVEHPAVTGNLQTQR	85	111	89	95
	NLHGDGIALWYTR	113	112	65	96.6667
	WELALGR	95	108	89	97.3333
	KQTALVELVK	96	115	89	100
	DIPMNPMC(UniMod_4)IYR	112	104	86	100.667
	VQAAVGTSAAPVPSDNH	117	103	84	101.333
	VIAVNEVGR	101	116	89	102
	SYTITGLQPGTDYK	114	109	85	102.667
	P04156	115	113	82	103.333
	Q92823	116	114	87	105.667
	EVVEEAENGR	111	119	88	106
	SSNTYTLTDVRR	118	117	89	108
	HVEPGEPLAPSPQEPQAVGR	119	118	89	108.667
	GLSAEPGWQAK	119	118	89	108.667
	LQSIGTENTEENRR	119	118	89	108.667
	LRENELTYYC(UniMod_4)C(UniMod_4)KK	119	118	89	108.667
	P05452	119	118	89	108.667
	P06454	119	118	89	108.667
	P13987	119	118	89	108.667
	VVEQMC(UniMod_4)ITQYER	119	118	89	108.667
	Q99674	119	118	89	108.667
	WYFDVTEGK	119	118	89	108.667
	Q96KN2	119	118	89	108.667
	AGALNSNDAFVLK	119	118	89	108.667
	Q92520	119	118	89	108.667
	STNLHDYGMLLPC(UniMod_4)GIDK	119	118	89	108.667
