## Supplementary material (6) Additional Pipeline Codes for "Discovering Biomarker Proteins and Peptides for Parkinson’s Disease Prognosis Prediction with Machine Learning and Interpretability Methods": t_plus_6.csv

visit_id	patient_id	visit_month	updrs_1	updrs_2	updrs_3	updrs_4	upd23b_No	upd23b_Off	upd23b_On	0	1	2	3	4	5	6	7	8	9
55_6	55	6	8.0	10.0	34.0	0.0	1.0	0.0	0.0	28.8887029367924	12.053174076290135	6.437186129608597	11.46458512278064	-1.277494221929408	-2.589363538172092	-0.0834837816663938	-2.774091215519304	5.115562882903486	8.266198981077633
55_12	55	12	10.0	10.0	41.0	0.0	1.0	0.0	0.0	20.194819848499925	9.806809560734427	7.13320712518966	11.429922919254327	-0.8327041359382721	-5.533108277597394	0.7222640533798046	-2.3659513334630984	1.7724561450875331	8.732195274234417
942_12	942	12	5.0	2.0	25.0	0.0	1.0	0.0	0.0	-6.071234333622343	14.92640520608867	-0.6899519005710553	6.671446884521153	-4.255845627442231	5.3357843159501455	-6.003596860051225	-1.9376907800667744	-5.929946426232162	7.911904800215792
4161_6	4161	6	1.0	2.0	0.0	0.0	1.0	0.0	0.0	3.868511755738742	6.789435946595193	17.615448973003065	38.20951338558491	6.294678124054797	2.140702571151418	-9.072338180395318	-4.62530805346682	5.424024681640266	4.972708699235199
4161_12	4161	12	6.0	3.0	11.0	0.0	1.0	0.0	0.0	-0.2349279210579643	2.919304861635798	14.136830090786626	19.99078524151136	4.987701630705188	-1.3194271241337088	-12.914340924256251	-3.0268947151912124	3.383119116075572	5.249060936572474
5645_6	5645	6	7.0	11.0	25.0	0.0	1.0	0.0	0.0	13.648952047966658	-11.41670864630143	17.93067274184373	-3.647194370780675	1.8489949332764448	1.427343619994358	-3.134444127287264	2.2688897197255984	-2.64140355227154	-1.1607036615300157
5742_6	5742	6	6.0	13.0	56.0	0.0	1.0	0.0	0.0	-14.82251416692171	0.4538084287268551	-0.0267096882608696	3.758396080605564	-5.723261017709361	-4.762265353428866	8.867210390452364	-4.670493780348489	3.69097783120923	-10.695219220415764
6211_6	6211	6	6.0	11.0	21.0	0.0	1.0	0.0	0.0	-23.89002124877516	-10.220267855182708	-2.8168748315746037	1.004373757638947	-1.316707092653289	-8.535928900711271	3.0699886137282237	0.3481442247958037	-3.6197802561376657	-1.1288901918036032
6211_12	6211	12	8.0	8.0	17.0	0.0	1.0	0.0	0.0	-28.01189608195209	-7.826456283619552	-1.5754695970604236	2.3731916002843536	-5.010353698922419	-6.508089497352978	4.868604085614571	-1.3701148575958613	-1.8127876695797256	-1.3502471298461052
7832_6	7832	6	5.0	2.0	19.0	0.0	1.0	0.0	0.0	-8.087782793420196	1.3403325251325595	1.9384663364122343	0.1578879069091883	-3.0324924844513523	3.4305201240871077	-5.487556721504681	0.1504131252575617	-0.3609780245888538	5.085614242205594
8344_12	8344	12	5.0	11.0	20.0	0.0	1.0	0.0	0.0	-23.54894825620854	0.2917930658410324	-3.2248922428727536	1.4907051133084026	-1.955750188349063	0.6402581100526236	-2.486394330874892	2.1073844931575985	4.109932057620967	-0.3532080017797191
10053_18	10053	18	2.0	2.0	0.0	0.0	1.0	0.0	0.0	-11.450414235915645	-4.838347600117885	-0.1750689024405652	-1.1787789190686344	-2.876461261177936	2.6000278588514782	7.014409252492775	0.7680128470154418	-1.6779018455000798	1.017453713503034
10541_6	10541	6	1.0	3.0	12.0	0.0	1.0	0.0	0.0	15.58406693630481	-4.561946844123328	-7.204204739550509	-2.1952364480524085	2.6512043923583795	0.9886756793232384	1.3579198536322417	-2.940689115449106	3.5529002683312823	-5.398680200959817
10715_6	10715	6	0.0	3.0	33.0	0.0	1.0	0.0	0.0	-26.96256792860932	-3.959960428641943	0.9306583548210152	-0.755619439388198	0.2968428589642535	3.980528770045825	-3.5747689295283025	-0.6382977870214496	-0.3458489243901946	-3.7464546728466703
11928_6	11928	6	6.0	1.0	15.0	0.0	1.0	0.0	0.0	7.961057147728009	28.771826132006865	-10.210678974063502	-6.340685642443677	-9.682368542591998	9.165101015130022	8.739613666904399	2.29056762783958	1.2416524024961757	-1.5153708606536376
11928_12	11928	12	3.0	4.0	19.0	0.0	1.0	0.0	0.0	-3.504325494547814	24.484231997944917	-8.27472928046717	-5.952012768285621	-6.027300396205102	9.450251339286131	6.427082928482485	-7.487488274645192	1.0079538122957965	-4.110021858423638
12755_6	12755	6	6.0	5.0	5.0	0.0	1.0	0.0	0.0	-4.239871610729144	-2.7625988960426144	3.1557002155823883	4.589224582769164	-7.450559511850655	-3.3022106633415698	-4.097774807282289	0.5767559945689623	2.783918029914109	2.217287934523351
12755_12	12755	12	5.0	2.0	7.0	0.0	1.0	0.0	0.0	6.626301760469324	0.7919547094551793	4.934372421095306	4.7159244048776445	-8.14553551860187	-2.359456731668212	-5.543373694693724	0.4820857555207614	3.611490189427356	3.591451422405846
13360_12	13360	12	4.0	1.0	12.0	0.0	1.0	0.0	0.0	-1.397370498483654	-24.28249844751921	16.01308448296522	-6.546155836767027	-4.015316152338401	6.15993431912673	-1.736965667777099	-1.5109227035565742	-7.590017938051603	-1.3404070699582
13618_6	13618	6	12.0	27.0	52.0	0.0	1.0	0.0	0.0	15.89972874509204	3.0174169745737203	4.60464436099224	19.66140342339702	10.142211998994696	-5.525821660273457	-1.977767063522275	0.9315619185806946	3.796864806537268	5.941221953259345
13618_12	13618	12	12.0	19.0	39.0	3.0	1.0	0.0	0.0	-11.108492826203268	-13.40886706330005	18.06973655316816	2.9418371796543243	3.2104718081434926	-1.9018262547380207	-1.1183384243263903	-0.7759634709523062	3.752511685618232	-0.1433505944187522
13852_12	13852	12	13.0	15.0	44.0	4.0	1.0	0.0	0.0	13.35615010155338	-4.73516028572371	-1.5445476631930903	1.5428399768334078	5.520860346905594	-8.249301407283827	-3.706152831679895	4.625490308420402	10.751317011421714	4.057791357359862
14124_6	14124	6	7.0	20.0	33.0	0.0	1.0	0.0	0.0	4.503221515646117	-16.000743967719718	-1.4102437431740655	-0.3869141727269305	3.700381998883136	5.760168396108997	-0.7971999373835673	-2.0654162707296653	-4.025255445289463	-0.9898762903764824
14124_12	14124	12	5.0	8.0	10.0	7.0	1.0	0.0	0.0	-3.4646563671769552	-15.836599620756315	-6.520836906556704	-1.2463127349704244	4.21457123102856	-0.5702080957345437	-1.7870984116485864	0.0943876111302149	-4.380382687149989	-0.7261139142318788
14270_12	14270	12	2.0	8.0	29.0	0.0	1.0	0.0	0.0	-7.838719801996119	7.390547212550723	-1.123235917052862	4.468835289748295	6.089267017995951	-15.57660151770851	1.5657850163334268	1.0389702561756662	-1.9396679849589635	-5.5220506687104685
15009_6	15009	6	10.0	8.0	25.0	0.0	1.0	0.0	0.0	9.774820162506014	-2.8215808361524743	2.967687287212218	-2.885379182049573	0.7264030462307363	3.219284542814149	0.7430747508818286	-4.32254223505657	9.180928731827684	-0.2044573544204809
15009_12	15009	12	4.0	3.0	16.0	1.0	1.0	0.0	0.0	-9.94443906729392	-10.92086043165232	3.688867049455596	-5.217917303749246	0.345322646506186	0.2609756430290901	0.2943415564199501	-5.995212317082671	4.770050343429714	1.1654342742491548
15245_12	15245	12	6.0	9.0	31.0	0.0	1.0	0.0	0.0	-18.53982788216965	-9.866217869019064	4.839170088231502	-5.5639350398630905	-3.2880188215791133	-5.037468668239186	0.4588830018749342	-6.237139526701681	-2.7784415285578774	3.6612625671458727
15245_18	15245	18	10.0	14.0	0.0	0.0	1.0	0.0	0.0	2.884522396072482	-3.507372858680931	1.7975578996826933	-2.3557611296248897	-1.0629771693927523	-1.8087150411875323	-3.4769017936388185	-4.0827987696822445	2.9786603229631634	7.437625425474206
15504_18	15504	18	5.0	0.0	5.0	0.0	1.0	0.0	0.0	-9.494062442571854	-5.44344738875479	-5.173611536635531	-2.6802153427933355	2.1342050467655387	-7.1132285717243455	-6.920546844751205	-1.244305885287815	-1.0465394447957257	0.7725405909359638
15590_6	15590	6	14.0	6.0	9.0	0.0	1.0	0.0	0.0	0.9782585252895812	2.320889101697034	-0.3668401469069206	-3.655611191243372	9.427744979704562	3.49284575271224	-9.273153518715665	2.439698181423693	0.1594224873109415	-0.8929216387011265
15590_12	15590	12	11.0	2.0	7.0	0.0	1.0	0.0	0.0	-2.136294425856506	-7.657532189809235	-2.4741521936800988	-2.0538657067779	-2.180031959004188	0.2491044581434969	4.578197800963626	-2.749474088274408	-2.1595535874959437	-1.786854781824195
18183_6	18183	6	4.0	5.0	18.0	0.0	1.0	0.0	0.0	12.963415751250858	-2.702006503479755	-1.4655922929559797	-8.942854160393283	0.3750530069589452	-4.743930562606376	2.5129173170835983	-6.280666588823443	0.8212407913600872	6.72890032260745
18183_12	18183	12	4.0	4.0	18.0	0.0	1.0	0.0	0.0	-5.828079133629788	-0.9004117753359373	0.9379618300237184	-1.4917704104645622	0.23593824567743	-0.2981398367410618	-2.673648946936689	-0.846240253221491	-0.982842752312969	2.546878496492772
18204_6	18204	6	2.0	9.0	18.0	0.0	1.0	0.0	0.0	4.901727700397294	9.006722437920564	4.223186740480946	8.37302082360019	2.816130461940623	2.9143982867854903	1.310058703827773	9.80724067802048	-0.1327248317456676	-4.490672914251136
18204_12	18204	12	6.0	10.0	30.0	0.0	1.0	0.0	0.0	7.389647681749055	9.277497648776064	3.1900120092150983	17.272711734636427	4.162939272624643	3.4931995704302907	5.153008108904403	3.573581497561398	-2.7384595726630154	-3.0704904148510312
18553_6	18553	6	7.0	2.0	8.0	0.0	1.0	0.0	0.0	-27.39794246463082	-0.6615896052175732	-0.4559243680639921	-3.2941341719657173	-2.6509750552186606	-2.002150784051965	3.5248734134626427	-2.589439525874209	-1.3117867552377929	1.4150651110005084
18560_6	18560	6	0.0	3.0	0.0	0.0	1.0	0.0	0.0	-21.656820423854423	25.262490096909254	-6.678095924464001	8.934349553468024	-5.456334496860134	1.5763927869318284	-0.94985621461276	3.682443937988768	1.79683772995294	2.9479178018249512
18560_12	18560	12	0.0	4.0	21.0	0.0	1.0	0.0	0.0	-18.33537637596042	26.78666671990866	-4.213189559420135	-10.601593729182206	-3.696805077551192	-0.4915623370752386	-1.7149777471032184	2.6336010626010866	-3.708300230141911	3.035903949022146
19088_6	19088	6	2.0	7.0	38.0	0.0	1.0	0.0	0.0	-7.000553698440459	-14.5253934051818	10.407075928569933	0.5237634432163579	1.3929481394081649	-3.673951489799648	-6.531532355942474	2.213198282879408	5.382100987851273	5.9116230117796125
19088_12	19088	12	10.0	19.0	68.0	0.0	1.0	0.0	0.0	-12.332892933918131	-25.3289765085174	19.92250760725377	-11.090872542995609	0.3285562501782038	-3.1375039409132928	0.0382507359833905	-1.4496452666720123	2.036740486919015	2.939635790761127
20404_6	20404	6	1.0	8.0	20.0	0.0	1.0	0.0	0.0	20.453952817742493	1.4606661223516917	3.209659592543554	-3.065893723731144	-6.719112450665921	-5.173705902076801	2.1751517801830342	-2.578578418098065	1.4010049137338207	-2.270751882465051
20404_12	20404	12	1.0	7.0	12.0	0.0	1.0	0.0	0.0	23.50738058670523	1.8494211495920303	0.5847546715435641	-0.1345930608738792	-3.140625830198141	-4.25770828868878	4.868673791987884	1.2751213759500044	-1.5267039525635753	-0.6842614826645916
21126_6	21126	6	9.0	8.0	15.0	0.0	1.0	0.0	0.0	17.39182914302489	-2.55290094171572	9.655835493547809	-1.636750777497201	6.75815674816011	-1.2659780919793828	-1.6685380975736828	-0.7659663660445906	0.2209224819715029	-0.8582406576949227
21126_12	21126	12	9.0	8.0	20.0	0.0	1.0	0.0	0.0	6.300115782412327	-7.007206415517051	2.211019611174553	-1.6193190364592465	8.44676392741037	3.706041705097139	-2.1679663261025635	1.9951501169327632	1.1616830649444143	1.4044114813467747
21537_6	21537	6	9.0	7.0	40.0	0.0	1.0	0.0	0.0	1.8284228724350533	4.190686178740236	5.593119935110342	18.65870295740445	0.9490727275121512	9.721653703171706	1.125258954055203	5.066525106575443	2.156039682248183	2.041703809083118
21537_12	21537	12	6.0	2.0	27.0	0.0	1.0	0.0	0.0	-1.4404505856754628	-1.2056896323681183	7.326251094091563	6.499138025833436	0.2921395170264418	7.511723625469134	4.669110480390287	4.539480202031777	-1.5707153712889337	0.1826048201028611
22126_6	22126	6	14.0	16.0	28.0	0.0	1.0	0.0	0.0	-0.0236809900381614	-1.833848238132028	-2.315488218273259	-4.521414355579053	2.220268421229824	0.0582406678637815	-6.986528775974173	-1.361648942119	3.8413455388122735	5.603990554957097
23391_6	23391	6	2.0	4.0	15.0	0.0	1.0	0.0	0.0	3.2345197483622465	-6.106339211759953	0.7183808931536386	-3.3207397564997154	9.492422267900892	-5.286502901852776	0.4784555788078927	-0.798758096232492	3.3896194359383363	-5.990953987563877
23391_12	23391	12	4.0	5.0	19.0	0.0	1.0	0.0	0.0	2.375689505365159	-4.560936719757561	12.554892734714215	-11.393003402903645	7.867715954462922	-4.817181588575685	1.4866079803257852	-0.3686304982212546	-0.2547986555927616	-5.1022542650658576
24690_6	24690	6	1.0	1.0	32.0	0.0	1.0	0.0	0.0	12.331932664503496	-6.043768065476623	-6.127929238075205	6.690387558318999	-4.894440001122836	-5.552766480976072	6.717111613374067	-1.6809614283116194	-3.996646657428463	1.7643370785097583
24820_6	24820	6	15.0	28.0	51.0	0.0	1.0	0.0	0.0	-7.140070322311568	-2.0127971653897827	10.939298252276398	-10.783611493857052	1.1377484553281405	2.2927013362673243	7.25939155143733	-3.068522431408355	1.261379177872219	5.445002257102143
24820_12	24820	12	8.0	23.0	51.0	3.0	1.0	0.0	0.0	15.185377476730126	8.706048651672107	8.99869241338824	-2.9946490935171566	-2.38607751711864	2.3591967452790787	1.1340891428162814	-0.7584967514748526	0.1865875886578749	6.331809784229653
26104_6	26104	6	4.0	3.0	22.0	0.0	1.0	0.0	0.0	-18.839053438185992	9.71522606403362	-6.061954181607248	6.3924659153286525	2.2266841930134453	-2.498525049736345	-1.5227976062979505	3.660334301574622	-4.299722110296427	-2.694728333432653
26210_6	26210	6	8.0	4.0	15.0	0.0	1.0	0.0	0.0	1.77939329454492	-12.335256487418198	-6.902989341156429	-0.8296251267325861	-0.5160985270714266	-4.083502766752273	-5.707686096551763	1.9700147424252767	0.1458152498014068	-1.614975834716507
26210_12	26210	12	5.0	5.0	13.0	0.0	1.0	0.0	0.0	3.490674206384247	-11.863958373463165	-14.067656980073522	-0.5365933249734318	7.790334487616267	-0.3146920405682029	0.3411139963496558	1.5316365323234309	-1.2261111642819569	1.2929998772256812
26809_6	26809	6	12.0	22.0	28.0	0.0	1.0	0.0	0.0	-2.66989497787052	23.36744427706871	3.802606298902353	-12.84091797148403	-6.38493767368987	1.1857155691364716	-6.919323761221172	-0.6191276806418433	8.2538185598616	-2.9109209321378824
26809_12	26809	12	8.0	20.0	27.0	0.0	1.0	0.0	0.0	2.000095220071532	29.206648343190277	-3.746079479122739	-6.746013694044154	-5.863372724447653	-5.813377124617134	-2.8323200852676385	1.2638730569642296	3.088395568750562	3.947561685594774
27468_6	27468	6	11.0	12.0	18.0	0.0	1.0	0.0	0.0	4.468514784204077	2.2052835050985853	15.370948054197244	8.691126852771399	-7.413631431384906	-0.1926874270575145	-2.212174750450752	0.2082478550064389	5.1753979993529935	5.680942253206287
27468_12	27468	12	12.0	7.0	26.0	0.0	1.0	0.0	0.0	10.173333574741823	2.382030202366389	4.896329869917327	2.878622461719704	1.815708740997094	-0.8601102622964296	1.924757142945912	-4.658712606487746	0.1929744623430305	8.89594042959767
28327_6	28327	6	9.0	7.0	34.0	0.0	1.0	0.0	0.0	2.3995017402064063	-1.9176229122225412	-3.169980698409217	9.435532967667983	-7.29318417988035	1.074717083821514	4.839085896680279	-2.269212171821016	-2.320224427141294	4.501325724114152
28327_12	28327	12	4.0	7.0	26.0	0.0	1.0	0.0	0.0	0.5999200913739959	5.684153282738218	4.031660697790074	-2.2478417158163704	-6.4418399339064285	4.615061727281865	-3.450746539072781	1.5727348975494588	-1.599951181456655	1.6551778365781464
28342_6	28342	6	7.0	5.0	22.0	0.0	1.0	0.0	0.0	3.0326880323909133	10.98569927754477	11.81486894909413	-0.1965424858553932	-3.934182077089464	-3.279467813842511	0.9169184190993585	2.0584267505249647	0.442134308383611	-11.703512400333038
28342_12	28342	12	6.0	13.0	27.0	0.0	1.0	0.0	0.0	-5.260843872975028	7.653467608807171	9.03143411426247	-0.231422758442389	-0.8126917746358429	-1.5415691854987226	-0.9957267047762012	0.5302453008657861	3.642366516888982	-6.713386287731992
28818_6	28818	6	6.0	9.0	26.0	0.0	1.0	0.0	0.0	23.646140831038533	7.017942315545476	-3.395204862214201	-14.02208017040448	-4.173197931326696	-4.641064455216898	-7.460979339998256	0.8612828647964025	5.4572280651190495	3.3881223964756786
29313_6	29313	6	6.0	1.0	17.0	0.0	1.0	0.0	0.0	1.7557245860161406	-1.1041868360193472	0.0342456761778609	3.814314005444394	2.890191364426029	2.976126232197619	-0.2052745219801499	-1.1827885408269811	-1.358671175957209	-6.913174881824059
29313_12	29313	12	5.0	2.0	25.0	0.0	1.0	0.0	0.0	1.0837275129723545	4.683329486436647	-3.589219075454456	-0.6652234281244261	-4.036712176855239	-4.8520362134502175	-0.7844035281098344	-2.6794235656922893	-5.897265878653643	-2.281625100647079
30416_24	30416	24	1.0	5.0	9.0	1.0	0.0	0.0	1.0	23.45584380826728	8.07308532811454	7.183505184152196	-3.896385880229417	-1.3037743725101385	1.4272719743147972	1.4002446152170207	4.931374866931166	0.2574279722086897	-3.1777329014097915
31154_6	31154	6	4.0	6.0	18.0	0.0	1.0	0.0	0.0	5.684055686767625	-9.469514367839016	-0.4536606801146079	3.828453487044494	-6.664948277569852	11.047146715538908	-3.0702946348037194	9.322889491914715	-0.3307500253810328	-5.935770427886988
31270_12	31270	12	6.0	4.0	23.0	0.0	1.0	0.0	0.0	0.2709489766989426	-4.36075582490354	9.979264428214163	6.242160096234752	-5.191844456790872	-9.463396059208597	-2.1680863227527047	1.1855488097337967	0.2848083520043217	0.0679389213636427
33548_6	33548	6	2.0	1.0	0.0	0.0	1.0	0.0	0.0	-4.319272724050491	-7.724218062175431	-4.171566244883716	8.566256581374788	-7.497897269627179	-1.0333899851137551	-3.4208828180538324	-6.915002156396973	-5.106488030344939	7.688987219973403
33548_12	33548	12	3.0	0.0	0.0	0.0	1.0	0.0	0.0	-10.192489050951124	-10.540974200067907	0.3748150488328054	-1.460793585156308	-9.636798240556598	6.116899116722736	-8.273164589906628	-4.474755316691229	2.631143784643195	6.060082407929446
35465_6	35465	6	6.0	8.0	17.0	0.0	1.0	0.0	0.0	-10.36886210430674	-11.754702729341686	-3.717987004240439	-2.045641093450309	-11.23144818667433	0.1946242243038885	-0.8412183091840038	-2.100671132051468	-6.54480761208296	-4.594726825156236
35465_12	35465	12	7.0	7.0	21.0	0.0	1.0	0.0	0.0	-13.589322816828648	-9.214106532968632	0.0487461591926038	-2.751535808187876	-11.866662454987903	3.094759178465317	-3.0579563221247623	-2.6309145376165524	-0.9821622174815388	-5.954841526740988
35696_6	35696	6	7.0	14.0	38.0	0.0	1.0	0.0	0.0	-24.779077628921986	2.8779291995840146	0.3193555471342247	-11.577092924711984	0.7795288440269047	-4.322441900940363	-4.561387453397449	1.3221238221605192	2.0092032092058583	-0.9040716295717112
35696_12	35696	12	2.0	7.0	35.0	0.0	1.0	0.0	0.0	-22.568985196023604	6.220009038259756	-3.2738920732231684	-7.129089848597999	-3.3025594137912484	-2.1376863336318013	-0.8892263753783765	-2.942337840312974	4.773659646903424	-2.008925908876283
36797_6	36797	6	18.0	14.0	46.0	0.0	1.0	0.0	0.0	-30.635617751295573	19.21403093882954	-3.4548787612400624	9.812607458833677	-2.4664084719442534	1.923995499017093	6.03347256534786	3.77938227080369	0.6353767355327136	2.0729068495116203
36797_12	36797	12	16.0	14.0	47.0	0.0	1.0	0.0	0.0	-31.664162821782803	10.382935926982084	2.7899784759115045	0.0951426079744201	-2.797416831872304	-1.66360557035102	3.018346741461379	-1.5789947862133322	-0.8274937650840808	4.422802265402537
37220_12	37220	12	17.0	14.0	43.0	0.0	1.0	0.0	0.0	-28.206386180035267	-1.7994969747320644	2.6940101474683504	4.173252251545974	7.501405414848204	-7.460610160345968	2.057557088149628	-2.348308961965268	1.0583279232015217	-2.160519368310436
39719_18	39719	18	10.0	6.0	15.0	0.0	0.0	0.0	1.0	-3.701404810115058	-11.131508076232578	4.843457042895283	-1.3292805292500895	-1.666208888057468	-1.652033351558812	0.4866276882095773	1.438239069293145	-1.145279112546194	-1.561242459156763
39719_24	39719	24	10.0	10.0	11.0	7.0	0.0	0.0	1.0	8.260635297101867	-1.2794987218899303	10.780419674547868	3.84405819224097	-12.825376586550949	-0.4220599101675805	-0.1864262871124812	3.786933724600827	-1.219842030487389	-1.4417281428310569
40022_6	40022	6	7.0	7.0	26.0	0.0	1.0	0.0	0.0	-3.708918971623624	-5.532979335169968	3.377685404392876	0.7222657116109187	-2.210971459354728	5.142744015082331	-2.925127779808751	1.7598509201358534	2.018361349705203	0.5672789723616626
40022_12	40022	12	5.0	7.0	18.0	0.0	1.0	0.0	0.0	-14.252917760460324	-5.672075507927074	3.1208804314294696	2.715025235004416	-2.615196707497651	4.629262732291196	-4.2475915113388085	-0.4343696164225746	2.1701202267622794	-0.3106602569599918
40340_6	40340	6	14.0	21.0	34.0	0.0	1.0	0.0	0.0	-14.538401586252723	-1.6750683751022	2.441654273945694	4.943819699330544	-0.6198352488332176	1.795875052840352	6.001073877179571	-1.7887801278744209	3.417196411924067	-2.9373077825095173
40340_12	40340	12	13.0	14.0	43.0	0.0	1.0	0.0	0.0	-1.997693203744104	7.196973205563689	-7.473540804562896	-2.219427994909088	3.5186817703287665	0.1647110145619121	4.904601148173844	-10.095674358452412	7.387827846789879	-0.5815490911537536
40751_6	40751	6	18.0	8.0	38.0	0.0	1.0	0.0	0.0	-33.87640335863136	-2.783193978177832	0.9788329599027872	-1.542579538872165	-4.441374695115445	-9.223142470896082	4.364710554033955	0.1462255458329575	-5.507254056045767	-1.1457930852139784
40798_12	40798	12	8.0	6.0	14.0	0.0	1.0	0.0	0.0	41.6125677884255	3.079792391391724	15.220737997845935	0.0538969640708509	-4.607035569260849	9.168656808061948	3.823057439503341	-0.8340151227439545	0.839925017570464	-3.4528854280280057
40874_6	40874	6	5.0	7.0	27.0	0.0	1.0	0.0	0.0	-1.1958595565081651	12.099388323067554	1.0355942966120415	27.11824964073143	-2.270361927760655	-2.2353462615756565	-1.199931816374461	-3.082954362634366	1.2875155791001651	-3.368782862820889
40874_12	40874	12	4.0	5.0	24.0	0.0	1.0	0.0	0.0	9.292943852050891	24.794903691769345	12.19377000422926	11.435338398718242	-3.840571373838564	6.1026296000168445	-8.894254791494854	-4.662921641691192	10.268405878006202	-3.3398590136670943
40967_6	40967	6	0.0	10.0	31.0	0.0	1.0	0.0	0.0	-14.018567882338605	-2.430878748180849	3.7656771801867936	9.21848328370519	2.5793070515969663	-8.457666439095735	0.8414420732279796	-2.362872772711752	-1.6848326796115027	-6.220436785086186
40967_12	40967	12	3.0	12.0	33.0	0.0	0.0	1.0	0.0	1.193567549297638	-1.340755319031268	-0.6565833347228159	12.493563765852402	4.879134749331476	-7.277505113361818	1.7339941972392052	-2.209364090724607	0.393837463454458	-4.978561166186792
41883_6	41883	6	4.0	6.0	25.0	0.0	1.0	0.0	0.0	-21.90382833497381	2.332072961463544	1.526041604829168	-3.831621368050124	0.5474409014168934	-4.039634162294004	-2.74321838778839	7.063538214817223	-3.7699444951786703	-1.1614685317753446
41883_12	41883	12	7.0	4.0	16.0	0.0	1.0	0.0	0.0	-18.551687337746003	-3.7686820095357647	9.0388433841585	4.21388758342715	-5.696795951928034	-3.35145883967849	-1.2787914802330964	0.2092747726413538	0.9783272829470464	-2.653816149910167
44154_6	44154	6	0.0	0.0	3.0	0.0	1.0	0.0	0.0	-2.3759442806774635	20.333280294520424	-12.181154590477536	6.343795992706511	3.972036818894306	-0.3689236111409509	0.6798805287818291	7.611695880504385	-7.059449402909172	0.511574714372062
47103_6	47103	6	7.0	9.0	28.0	0.0	1.0	0.0	0.0	9.434936551863371	-10.608982656732309	7.699513471266213	-11.625948365259026	7.15260541404848	-4.903372500979944	5.056838163581323	-1.2536625488300142	6.524994417412175	-5.438182693128407
47103_12	47103	12	5.0	6.0	0.0	0.0	1.0	0.0	0.0	14.749738200322373	-10.58508093901897	10.693860500801575	-8.538467072331747	8.182093378034725	-4.9805839680403405	5.569707679211889	-0.3218900267367962	5.414656129000412	-5.440686325283991
47881_6	47881	6	3.0	9.0	12.0	0.0	1.0	0.0	0.0	-25.860467290813936	2.5169605278945197	-4.732151325149595	3.0186254756011297	4.625152507710035	0.4778185494737519	1.3621297060358792	-1.7918258751612908	-1.4003169447569976	0.5723507787998509
47881_12	47881	12	1.0	3.0	13.0	0.0	1.0	0.0	0.0	-21.675032494640057	10.692649589613884	1.0856277446122715	4.361876920696131	6.256771127354274	4.253994970021162	-0.532903687574411	-4.91891823951484	-0.7612130210790724	1.5761541109963084
49239_6	49239	6	5.0	13.0	11.0	0.0	1.0	0.0	0.0	13.86682369269254	-26.75349135646618	2.2066993435837943	-5.052565643345763	0.3904917322969844	1.37748166601345	0.033666201103199	-1.7741117685648402	2.8619838593987783	0.876102668579801
49239_12	49239	12	6.0	9.0	24.0	0.0	1.0	0.0	0.0	29.170009726271	-19.745121756971667	-3.195851442778232	-4.207360461018956	2.798456486149248	-3.4112933239625125	-1.6871683798105856	-2.7370368736077517	2.232409415242804	5.292847764052347
49672_6	49672	6	9.0	8.0	32.0	0.0	1.0	0.0	0.0	33.48786201764647	25.12770798603149	11.253520004215703	0.830058702961716	1.891424908040976	4.180990049626642	-3.7046629381121448	4.011050526325575	4.50394829832952	-9.584141397756149
49672_12	49672	12	9.0	10.0	41.0	0.0	1.0	0.0	0.0	32.73510151874097	19.003200530382685	1.749877866219827	2.3475392070423804	3.240198831114224	-3.029477204707923	-3.8417075541258257	5.217626884563589	4.604422660772128	-8.274548151058264
49995_6	49995	6	4.0	4.0	24.0	0.0	1.0	0.0	0.0	28.14824389878224	-13.562945383154128	4.120937396531081	0.3814644426940605	3.6947245651409664	8.150639354095846	-5.111858921473325	-2.178070143991616	1.0431298776021325	-0.5527775434823176
49995_12	49995	12	6.0	2.0	11.0	0.0	1.0	0.0	0.0	36.31546772697976	-13.09717344349019	-4.46050974102578	-2.213824561029173	7.173013122522943	8.134943915483955	-5.16708184504791	1.3027627144165128	1.897035890862848	0.8086963003819176
50611_6	50611	6	11.0	12.0	22.0	0.0	1.0	0.0	0.0	-15.81295826710794	10.468575854605268	0.7391725207479097	13.470556692482049	2.4079250725733194	4.546804224471628	4.190182608272674	-2.421042691417287	-1.4058293965133213	0.5680311932805224
50611_12	50611	12	11.0	9.0	18.0	0.0	1.0	0.0	0.0	-9.64481941014021	12.13844523568915	-11.645146875736003	-8.340804909807353	-5.47986697888851	0.7305165553351286	7.975668962471822	5.402362833419748	-4.279417061143851	-0.3889650949394266
50907_6	50907	6	6.0	1.0	0.0	0.0	1.0	0.0	0.0	22.34013105456088	-18.689851145345774	-9.565227568023808	11.427909261880634	4.711499697169464	5.444668598174371	-2.1414977878564283	-5.313893182214228	-7.19808237603633	-0.1963716406680073
50907_12	50907	12	7.0	3.0	0.0	0.0	1.0	0.0	0.0	19.36239766819042	-23.677060765834987	-2.337934410329327	8.654939652577639	6.8346871613388815	13.479064165960164	-5.547510945871314	-5.709512776945263	-5.4300276759120925	-0.0625251983421289
51243_6	51243	6	3.0	1.0	13.0	0.0	1.0	0.0	0.0	6.512861220268468	-2.4713346744911213	-0.6600857208929034	-1.1628331058990091	4.880089274237429	3.4801046839068843	-1.9489327921123696	0.3705354639511511	0.8951233153151725	-0.3184478547137015
51243_12	51243	12	1.0	2.0	16.0	0.0	1.0	0.0	0.0	-2.823549917776889	2.3393912862285755	-2.9832289867737574	-5.660930908541856	3.831440697995151	0.4753043526756784	-0.1031088211111871	4.333039730822266	-1.0721969673287255	0.1222844069412706
51893_6	51893	6	33.0	24.0	36.0	0.0	1.0	0.0	0.0	4.172124451277518	-1.1041933009314489	1.0007286119126746	5.233972856705816	-6.692463426938807	-3.5616325997875067	-2.919967503668905	0.1673303715978128	-3.88397165607086	0.2933271447313115
52119_12	52119	12	2.0	5.0	0.0	0.0	1.0	0.0	0.0	-19.6289130982254	0.8800951024885705	5.489816495392615	12.882658946435376	-1.6607681069611124	-3.8065934802710304	0.6301733610952588	1.6835364765811391	1.44908270761748	-0.8068481802999897
55096_12	55096	12	3.0	2.0	18.0	0.0	1.0	0.0	0.0	22.003334388329005	5.220640778184205	-13.23508630063527	-22.91602533560853	-0.3036697645158122	-7.43458539380561	-14.370499820525204	7.385961698741336	-3.07959238759606	4.2396460495649615
55662_6	55662	6	9.0	13.0	35.0	0.0	1.0	0.0	0.0	-5.886197531175573	-26.546744502565804	-7.290783740289132	-1.527186783144941	-8.172637022417412	5.665450644495452	4.929182332054357	10.862959705217092	6.740502207783828	4.766165511552294
55662_12	55662	12	5.0	5.0	26.0	0.0	1.0	0.0	0.0	8.205237520093352	-22.8691026389226	-1.6019184348428583	-1.058028824109552	-9.777231097704073	7.571115733582888	6.30921187659542	10.45374401173386	5.569699034453661	6.021939717866263
56317_6	56317	6	1.0	3.0	39.0	0.0	1.0	0.0	0.0	0.5513946997776551	17.02014249425818	-0.5889928128074636	-34.61600215351044	-7.840518135862824	-3.232817380726827	1.4190298526023923	-1.2195638534288924	-0.0481886038498682	-3.5527971877795514
56538_12	56538	12	10.0	10.0	39.0	5.0	1.0	0.0	0.0	28.790129605908344	19.06588034370085	6.4005393762108085	2.727618888182936	8.001003131050563	0.0280182598485162	-1.123301646913966	11.53808588147673	14.679292453035648	-1.7071286913147792
56727_6	56727	6	2.0	7.0	24.0	0.0	1.0	0.0	0.0	-2.880838395426451	-4.317432757750991	-0.8619837769413844	-0.0784996154889977	-2.9781189085170454	-2.17932337926304	0.7539108321378005	2.252664268446845	1.055143347169339	7.867987727895647
57108_12	57108	12	13.0	20.0	47.0	0.0	1.0	0.0	0.0	-20.83719927591693	-7.122172259906011	1.639655742213595	2.0776467284931	-5.710591942148926	2.218029368349153	-7.896529196148179	0.9374668500124266	2.724110142085134	6.086480376558283
58189_6	58189	6	5.0	7.0	24.0	0.0	1.0	0.0	0.0	-12.255944012589907	-7.222252479684748	-0.5102810454848349	-0.2869244715829068	0.5721327777893316	6.88407317710734	5.240071543742987	5.348561666731313	2.0102878757211617	0.498228741746524
58189_12	58189	12	10.0	3.0	13.0	0.0	1.0	0.0	0.0	-13.755539609181618	0.1390994348387904	0.5122691205875805	0.538778728924014	-3.198332643783183	1.0506218900414612	2.7932431755437346	2.4006271846740086	-2.753527447434718	2.032551666533951
58653_6	58653	6	6.0	4.0	23.0	0.0	1.0	0.0	0.0	-14.094057261830509	13.844177679365744	0.1468759855256519	3.293485901458612	-4.797334856944109	2.031352952405833	-0.0243576938299379	2.220222102359612	-2.836303968331653	2.27919112282275
58653_12	58653	12	11.0	8.0	36.0	0.0	1.0	0.0	0.0	-15.69288010192578	16.660451692328206	-5.286133646124547	-0.6964231112920939	-3.5875932484386084	4.106090716625721	0.5813808603693057	2.4950967577175933	-2.661487049669937	2.829980833346181
58823_6	58823	6	1.0	8.0	34.0	0.0	1.0	0.0	0.0	-24.436440658786022	2.3330465498885755	0.1176485360529087	-6.85788137567668	-0.2641709143822615	-0.4923378683912082	-0.6146702407941618	7.263691598592444	10.121416939753182	1.916246547472496
59550_6	59550	6	8.0	8.0	32.0	0.0	1.0	0.0	0.0	3.4394197834202576	-12.505850780439442	-12.213993532401636	5.467992318960461	1.5412158386171029	1.4978748340411936	1.161432093709701	-2.955680311814336	0.4106919716371349	-7.858962814865565
59550_12	59550	12	11.0	9.0	26.0	0.0	1.0	0.0	0.0	-4.595327808656797	-12.518224421332476	-11.964962994923052	4.01856967227078	-2.3383590506376084	0.6876429374973748	1.80373365630908	-3.443003595943068	0.0250168165736907	-6.1292352496522815
59574_6	59574	6	0.0	10.0	21.0	0.0	1.0	0.0	0.0	-5.379479603982925	-5.178225314804557	2.999481732583467	-14.623957552909408	4.53710682908445	4.86275947408812	-10.531392173888014	-0.1173030021601892	-3.745597717995336	1.867154476987312
61503_6	61503	6	1.0	7.0	27.0	0.0	1.0	0.0	0.0	0.5774032750485378	-9.55886675156404	-1.7005547648478434	-5.578755742476106	1.4612814548580657	2.9240252431697344	-2.5445844443910404	-0.9581492920489928	-3.6627834259639527	-4.362459565643419
61503_12	61503	12	1.0	9.0	27.0	0.0	1.0	0.0	0.0	3.3595925346253024	-13.30128704176807	-1.416051914121969	-1.037213752460964	0.8635599604420697	1.338656652831902	-1.9397371038810405	-0.4052180096684666	-3.212341589276095	-4.449225154138718
62723_6	62723	6	8.0	2.0	8.0	0.0	1.0	0.0	0.0	-2.1532566102814745	2.726453321691785	2.89731943143165	-0.9828075196831536	11.25236820356274	5.5880825842524615	1.217160875573894	7.48898414024225	-4.466845142558518	-3.7376168202059463
62723_12	62723	12	7.0	2.0	8.0	0.0	1.0	0.0	0.0	-7.772761480919863	-0.2159918953975069	7.1633395859561215	0.8748339412118645	7.329246881056962	3.0256667509744277	1.4661754034424814	-1.9702299097273168	-4.45944494877603	-5.881508063699116
62792_6	62792	6	0.0	3.0	7.0	0.0	1.0	0.0	0.0	33.818428858191055	-1.791643562784578	-14.079094919394697	0.6364867487974442	-7.025332975570166	-4.246716010332788	7.216547165216778	0.5950612636789133	-0.8238598285194707	2.166041907956328
62792_12	62792	12	0.0	2.0	6.0	0.0	1.0	0.0	0.0	25.461595544894173	-0.0119814729593337	-0.7278305975954468	1.0608320396567552	-4.594076420773846	-5.390495762388134	2.599767971660444	2.0054703985610005	2.348597274101361	1.6683508382630063
64669_6	64669	6	17.0	20.0	33.0	0.0	1.0	0.0	0.0	-3.609351736655608	-4.976732239130013	4.4944256326833685	4.35592162158049	-2.912540288510441	-3.0870390838154487	-2.092825306237237	2.4658151133074355	-2.2710936244457613	-3.5709591095587583
64669_12	64669	12	12.0	9.0	17.0	0.0	1.0	0.0	0.0	-11.0602395343895	-10.698649561421323	-3.7781024687047817	-4.625446464997136	2.6601004296499284	-0.1888776312368087	-1.2529254184426095	3.065745789537518	0.6361134999896125	-0.4920443236778214
64674_6	64674	6	11.0	7.0	20.0	0.0	1.0	0.0	0.0	-21.04098984351816	-9.263649684245337	9.324900633154074	-8.83170887412741	8.410523249202415	6.818868521746555	2.888265649193357	-0.5320949535684341	-5.405911120060303	-1.2227490331548458
64674_12	64674	12	9.0	9.0	18.0	0.0	1.0	0.0	0.0	-22.25383550709528	2.0797691461931707	0.6854995108173655	-12.01063730794146	6.034191774638714	5.628848356090433	-0.7515185300388322	1.1795310475556524	-5.339435809441372	0.8440941289328106
